# ASCL1 drives induction of a transitory cell state required for repair of the injured neonatal brain

**DOI:** 10.1101/2020.11.03.366872

**Authors:** N. Sumru Bayin, Dogukan Mizrak, Daniel N. Stephen, Zhimin Lao, Peter A. Sims, Alexandra L. Joyner

## Abstract

The underlying molecular foundation of neural progenitor diversity and plasticity is critical for understanding repair processes. The neonatal cerebellum with multiple progenitor populations has high regenerative potential. Upon ablation of cerebellar granule cell progenitors at birth, a normally gliogenic Nestin-expressing progenitor (NEP) in the Bergmann glia (Bg) layer (BgL-NEPs) undergoes adaptive reprograming to restore granule neuron production while a white matter NEP (WM-NEPs) reduces interneuron production. However, the cellular states and genes regulating the NEP fate switch are not known. Here using scRNA-seq and fate-mapping, we defined the molecular subtypes of NEPs and their lineages under homeostasis and repair. Five NEP populations comprising two molecular subtypes, *Hopx*-expressing gliogenic- and *Ascl1*-expressing neurogenic-NEPs were identified in both states. Furthermore, in the WM, distinct NEP populations generate interneurons or astrocytes, and amongst gliogenic-NEPs, astrocyte and Bg lineages are molecularly separable. Importantly, we uncovered that after injury a new transitory cellular state arises from *Hopx*-NEPs in the BgL that is defined by initiation of expression of the neurogenic gene *Ascl1*. Moreover, *Ascl1* is required for adaptive reprogramming and the full regenerative capacity of the cerebellum. We thus define new populations of NEPs and identifed the transcription factor responsible for inducing a transitory cell critical for a glial to neural switch *in vivo* following injury.
