## Supplementary material for "ASCL1 drives induction of a transitory cell state required for repair of the injured neonatal brain": Table S5

### Sheet: Sheet1
Table S5. Top genes that are co-expressed with Ascl1 in nonIR and IR NEPs
	nonIR	IR at P1
Dll1	2.9043	2.78746
Crym	2.89379	3.00436
Tfap2c	2.81243	3.21549
Ptx3	2.6986	2.71786
Neurog2	2.68869	2.8018
Zfp58	2.6769	-3.73184
Zfp36	2.55334	0.120287
Dbx2	2.54352	2.16382
Pfkfb3	2.43983	1.12627
Upp1	2.43983	2.36
Prdm13	2.41819	2.34189
Ptf1a	2.40395	2.71786
Col5a2	2.31813	2.50237
Mospd2	2.31813	0.540857
Neurog1	2.2808	2.17037
Optc	2.2808	2.29389
Arid5a	2.2373	1.54628
G0s2	2.2373	2.54999
Lmtk2	2.2373	-0.649924
Peak1	2.2373	-3.73184
Slc25a13	2.2373	0.671559
Szt2	2.2373	-3.73184
B930041F14Rik	2.14615	0.540857
Ggnbp1	2.14615	1.38099
Lrrc4c	2.12427	1.78557
Nedd9	2.12427	2.57936
Pter	2.12427	-3.73184
A430033K04Rik	2.08856	0.366574
Crtac1	2.08856	1.78557
Fst	2.08856	2.29389
Fzd10	2.08856	1.83885
Galnt4	2.08856	1.56842
Lin7a	2.08856	0.979787
Plk2	2.08856	-3.73184
Plscr4	2.08856	-3.73184
Kirrel2	2.08153	2.6018
Slc7a11	2.06064	1.26899
Heatr1	2.0198	-0.325723
Nphs1	2.0198	0.604574
Nupl1	2.0198	-0.0470263
Plpp7	2.0198	-1.04273
Pth1r	2.0198	1.95199
Rgs9	2.0198	2.04335
Slc36a1	2.0198	-0.386371
Gla	1.98013	-0.696095
Myc	1.98013	1.26899
Atp2b4	1.95431	1.29066
Adat2	1.9227	-1.00926
Morc4	1.9227	-3.73184
Sall1	1.9227	0.213147
Angpt1	1.89618	2.36
Tfap2b	1.84509	2.17348
S1pr3	1.79358	3.19856
Hhip	1.78885	2.16382
Emp1	1.66696	2.24628
Gbe1	1.59138	2.15966
Trdmt1	1.5198	2.36
Plxna2	1.3692	2.15966
Dkk3	1.30545	2.10582
2900026A02Rik	1.26641	2.36
Fam102a	1.26641	2.21034
Rorb	1.26641	2.12563
Scube2	1.26641	2.56362
Wnt5a	1.22508	2.17037
Itpr1	1.1916	2.25847
Lbx1	1.1916	2.52757
St5	1.1916	2.29389
Ampd3	1.12079	2.93789
A730017C20Rik	1.10367	2.36
Fzd9	0.870451	2.36
Ntsr2	0.870451	2.52757
Trim36	0.870451	2.18224
Arntl	0.748259	2.42051
Arap2	0.636672	2.14112
Pcdh8	0.439178	2.10118
Sv2c	0.216642	2.56362
Grin3a	0.118875	2.52757
Zfp839	-0.134133	2.17037
1700088E04Rik	-3.37945	2.36
Ccdc39	-3.37945	2.14112
Crlf1	-3.37945	2.44128
Dmrtb1	-3.37945	2.07518
Lrrtm2	-3.37945	2.14112
Pfkfb2	-3.37945	2.45812
